# Uncovering the BIN1-SH3 interactome underpinning centronuclear myopathy

**DOI:** 10.1101/2023.02.14.528471

**Authors:** Boglarka Zambo, Evelina Edelweiss, Bastien Morlet, Luc Negroni, Mátyás Pajkos, Zsuzsanna Dosztányi, Soren Ostergaard, Gilles Trave, Jocelyn Laporte, Gergo Gogl

## Abstract

Truncation of the protein-protein interaction SH3 domain of the membrane remodeling Bridging Integrator 1 (BIN1, Amphiphysin 2) protein leads to centronuclear myopathy. Here, we assessed the impact of a set of naturally observed, previously uncharacterized BIN1 SH3 domain variants using conventional *in vitro* and cell-based assays monitoring the BIN1 interaction with dynamin 2 (DNM2) and identified potentially harmful ones that can be also tentatively connected to neuromuscular disorders. However, SH3 domains are typically promiscuous and it is expected that other, so-far unknown partners of BIN1 exist besides DNM2, that also participate in the development of centronuclear myopathy. In order to shed light on these other relevant interaction partners and to get a holistic picture of the pathomechanism behind BIN1 SH3 domain variants, we used affinity interactomics. We identified hundreds of new BIN1 interaction partners proteome-wide, among which many appear to participate in cell division, suggesting a critical role of BIN1 in the regulation of mitosis. Finally, we show that the identified BIN1 mutations indeed cause proteome-wide affinity perturbation, signifying the importance of employing unbiased affinity interactomic approaches.
