## Supplementary material for "Uncovering the BIN1-SH3 interactome underpinning centronuclear myopathy": Tables_S1_S2_S3: TableS3.xlsx

### Sheet: MotfConservation
#Accession	Name	Start	Instance	Kd	Mammalia	Vertebrata	Eumetazoa	Opisthokonta	Eukaryota	Viridiplantae
Q66K14	TBC1D9B	556	DLHRSMPEHPAFQNE	not detectable	0.98	0.77	0.86	0.27	0.29	1
Q96Q45	TMEM237	70	KELKEHPEAPVQRRQ	not detectable	0.56	0.24	0.14	-	-	1
Q9ULW0	TPX2	631	TVISQEPFVPKKEKK	not detectable	0.87	0.47	0.31	0.63	0.54	0.88
P36873	PPP1CC	303	KPNATRPVTPPRGMI	4.13	1	0.53	0.84	0.47	0.35	0.52
A6NHR9	SMCHD1	1977	VETTDCPVPPKRMRR	5.43	0.84	0.36	0.31	-	0.03	0.5
Q9NY12	GAR1	153	PLQRFLPRPPGEKGP	not detectable	0.92	0.87	0.37	0.48	0.21	0.52
P62140	PPP1CB	308	GLNSGRPVTPPRTAN	3.84	1	0.55	0.8	0.49	0.36	0.4
O43426	SYNJ1	1371	SCMPTMPPIPARSQS	3.85	0.89	0.44	0.27	0.57	0.26	0.47
P62136	PPP1CA	312	LNPGGRPITPPRNSA	4.03	0.99	0.44	0.75	0.51	0.34	0.47
Q9H0D6	XRN2	933	REGRKYPLPPPSGRY	4.15	0.84	0.29	0.04	0.07	0.14	0.46
Q8IYB3	SRRM1	544	GRRRRSPSPPPTRRR	5.33	0.9	0.71	0.28	0.17	0.13	0.41
Q8IYB3	SRRM1	567	PRRRRTPTPPPRRRT	5.74	0.9	0.65	0.28	0.15	0.16	0.47
Q96QC0	PPP1R10	663	GPRLLGPPPPPRGGD	not detectable	0.96	0.26	0.26	0.16	0.78	0.41
O15056	SYNJ2	1099	PNRPRPPQPPQRPPP	not detectable	0.88	0.63	0.43	0.19	0.03	0.44
A6NHR9	SMCHD1	1139	FTVRPLPDEPKHLKC	not detectable	0.92	0.61	0.1	-	0.03	0.44
Q15287	RNPS1	252	PPRRMLPPPPMWRRS	4.32	0.84	0.82	0.08	0.06	0.03	0.38
Q8IYB3	SRRM1	611	KRRTASPPPPPKRRA	4.91	0.91	0.49	0.22	0.02	0.05	0.32
Q8IYB3	SRRM1	600	IQRRYSPSPPPKRRT	4.95	0.91	0.8	0.21	0.19	0.08	0.34
Q8IYB3	SRRM1	576	PPRRRTPSPPPRRRS	5.64	0.91	0.78	0.25	0.23	0.16	0.35
Q8IYB3	SRRM1	557	RRRSPSPAPPPRRRR	5.76	0.92	0.65	0.21	0.2	0.06	0.32
O15056	SYNJ2	1219	ETPQAPPLLPRRPPP	not detectable	0.72	0.35	0.25	0.28	0.05	0.31
Q99700	ATXN2	995	KTYRAVPNMPQQRQD	not detectable	0.98	0.87	0.22	0.42	0.06	0.37
P26358	DNMT1	323	KRRKTTPKEPTEKKM	not detectable	0.32	0	0.02	0.12	0.4	0.3
Q99640	PKMYT1	47	LSRSLPPPPPAKGSI	not detectable	0.9	0.71	0.34	0.33	0.37	0.36
O43426	SYNJ1	1533	LPSRRPPPPPVPLLP	not detectable	0.88	0.62	0.38	0.12	0.13	0.37
Q9UN86	G3BP2	231	AEPVSLPQEPPKAFS	not detectable	0.99	0.66	0.16	0.54	0.52	0.34
Q99640	PKMYT1	46	GLSRSLPPPPPAKGS	not detectable	0.89	0.62	0.26	0.43	0.35	0.39
P53999	SUB1	27	RKKQVAPEKPVKKQK	3.84	0.89	0.71	0.42	0.18	0.36	0.22
Q9UBU8	MORF4L1	163	GSTSETPQPPRKKRA	3.84	0.96	0.91	0.38	0.13	0.08	0.23
Q13283	G3BP1	288	PESQIPPQRPQRDQR	3.92	0.88	0.8	0.16	0.18	0.05	0.26
O43663	PRC1	462	MLYGSAPRTPSKRRG	4.07	0.91	0.13	0.26	0.52	0.17	0.2
P50570	DNM2	823	DLFPAPPQIPSRPVR	4.26	0.91	0.89	0.66	0.21	0	0.24
Q8IYB3	SRRM1	327	TPPRRMPPPPRHRRS	5.02	0.94	0.53	0.09	0.13	0.04	0.2
P06400	RB1	365	EVNVIPPHTPVRTVM	not detectable	0.84	0.88	0.17	0.32	0.34	0.29
Q8WUM4	PDCD6IP	746	TMPPTKPQPPARPPP	not detectable	0.92	0.77	0.3	0.19	0.14	0.29
Q9BVW5	TIPIN	23	FPPFPPPASPERQDG	not detectable	0.93	0.81	0.04	0.15	0	0.2
O43663	PRC1	473	KRRGLAPNTPGKARK	3.66	0.86	0.13	0.38	0.17	0.09	0.13
Q9H211	CDT1	48	RKRARPPAAPGRDQA	3.86	0.46	0.21	0.08	0.32	0.06	0.13
Q15014	MORF4L2	89	GSTSEAPQPPRKKRA	3.91	0.97	0.82	0.26	0.07	0.2	0.12
P61978	HNRNPK	283	MSPRRGPPPPPPGRG	4.15	0.99	0.93	0.16	0.09	-	0.12
Q8IYB3	SRRM1	395	PRRRHRPSPPATPPP	4.57	0.95	0.47	0.08	0.1	0.07	0.18
P61978	HNRNPK	266	PGRGGRPMPPSRRDY	4.57	0.99	0.95	0.14	0.1	-	0.1
Q7Z6E9	RBBP6	725	RSYSRSPPYPRRGRG	4.64	0.97	0.16	0.49	0.26	0.23	0.18
Q9BRD0	BUD13	219	RHDSPDPSPPRRARH	4.66	0.41	0.17	0.1	0.05	0.05	0.16
P26358	DNMT1	129	PKPLSKPRTPRRSKS	4.74	0.41	0.03	0.04	0.03	0.1	0.14
Q8IYB3	SRRM1	365	SRSRSPPKKPPKRTS	4.75	0.96	0.39	0.14	0.1	0.02	0.15
Q86XP3	DDX42	920	ADGFAVPEPPKRKKS	5.04	0.98	0.88	0.12	0.13	0.16	0.13
P06400	RB1	787	RSPYKFPSSPLRIPG	not detectable	0.24	0.22	0.01	0	0.01	0.18
O43426	SYNJ1	1104	EPKRPPPPRPVAPPT	not detectable	0.93	0.94	0.33	0.14	0.07	0.17
Q9ULW0	TPX2	417	ILPKKPPVKPPTEPI	not detectable	0.94	0.02	0.05	0.01	0.1	0.19
Q07666	KHDRBS1	421	PSLKAPPARPVKGAY	not detectable	0.98	0.65	0.07	0.57	0.19	0.18
O43426	SYNJ1	1096	QKDPAQPLEPKRPPP	not detectable	0.53	0.29	0.22	0.13	0.04	0.1
Q07666	KHDRBS1	328	TVTRGVPPPPTVRGA	not detectable	0.99	0.72	0.17	0.27	0.29	0.12
P50570	DNM2	313	EYKNFRPDDPTRKTK	not detectable	0.99	0.94	0.3	0.01	0.1	0.11
O14733	MAP2K7	285	APERIDPPDPTKPDY	not detectable	0.98	0.89	0.52	0.01	0.54	0.15
Q8TEH3	DENND1A	553	KSTGPVPAPPDRAAS	not detectable	0.79	0.15	0.08	0	0.24	0.14
Q96HA1	POM121	166	PPARPAPRSPPPRSP	3.47	0.23	0.02	0	-	-	0
P50570	DNM2	834	RPVRIPPGIPPGVPS	3.49	0.9	0.87	0.08	0.13	0	0.05
Q9H211	CDT1	9	FFARRRPGPPRIAPP	3.49	0.33	0.02	0.01	0	0	0.02
P50570	DNM2	846	VPSRRPPAAPSRPTI	3.51	0.9	0.61	0.3	0.13	0	0.04
Q9ULW0	TPX2	108	AISRKTPAQPQRRSL	3.51	0.54	0.4	0.14	0.13	0.13	0.07
Q8IYB3	SRRM1	776	PSTNWSPAVPVKKAK	3.53	0.88	0.66	0.13	0.07	0.03	0.02
P06400	RB1	780	SPIPHIPRSPYKFPS	3.55	0.85	0.59	0.06	0.07	0.18	0.08
Q5SQI0	ATAT1	210	AAVDPTPAAPARKLP	3.58	0.89	0.21	0.04	0.01	0.03	0.07
P06400	RB1	244	IPINGSPRTPRRGQN	3.59	0.96	0	0.03	0	0	0
Q5SQI0	ATAT1	293	RSLRLCPPHPTARLL	3.6	0.91	0.07	0.02	0.01	0.01	0.04
Q15027	ACAP1	534	GRPRGQPPVPPKPSI	3.63	0.96	0.31	0.04	0.05	0.02	0.03
P06400	RB1	862	SAEGSNPPKPLKKLR	3.67	0.94	0.04	0.06	0.12	0	0
Q14978	NOLC1	193	KAQTKAPPKPARAAP	3.68	0.43	0.1	0.12	0.01	0.13	0.07
Q99661	KIF2C	140	RKQFSVPPAPTRPSC	3.69	0.58	0.11	0.04	0.03	0.02	0
P50570	DNM2	838	IPPGIPPGVPSRRPP	3.72	0.87	0.54	0.05	0.02	0	0.02
Q7Z4V5	HDGFL2	288	RGRKPKPERPPSSSS	3.72	0.74	0.24	0.06	0	-	0.04
Q4KMP7	TBC1D10B	673	AGGAPSPPPPVRRAS	3.75	0.89	0.08	0	0.01	0.03	0
Q12972	PPP1R8	97	GHIRLEPHKPQQIPI	3.76	1	0.49	0.16	0	0.24	0.01
P50570	DNM2	826	PAPPQIPSRPVRIPP	3.8	0.85	0.82	0.21	0.16	0.04	0.08
P61978	HNRNPK	305	RNLPLPPPPPPRGGD	3.82	0.99	0.94	0.13	0.02	-	0.02
Q99700	ATXN2	583	RPPSRPPSRPSRPPS	3.83	0.99	0.45	0.03	0.05	0.01	0
Q29RF7	PDS5A	1256	KVDESGPPAPSKPRR	3.84	0.97	0.12	0.03	0.06	0.03	0.01
P30291	WEE1	3	FLSRQQPPPPRRAGA	3.86	0.68	0.08	0.02	0.02	0.05	0.03
Q9UN86	G3BP2	294	QRPRERPGFPPRGPR	3.89	0.98	0.76	0.18	0.14	0.23	0.03
Q96HA1	POM121	442	SSRSQTPERPAKKIR	3.97	0.94	0.56	0.24	-	-	0
Q5JSH3	WDR44	205	AVEEVAPAKPPRHLT	3.99	0.94	0.92	0.04	0.01	0.05	0.02
Q8IY67	RAVER1	431	RRGKPPPLLPSVLGP	4.02	0.93	0.04	0.02	0	0	0
O43426	SYNJ1	1059	GPVPSLPIRPSRAPS	4.06	0.92	0.87	0.14	0.04	0.03	0
Q96HA1	POM121	161	RPGRRPPARPAPRSP	4.1	0.18	0.03	0.08	-	-	0
Q12894	IFRD2	57	RPPRPVPGMPRARKG	4.1	0.41	0.19	0.17	0.01	0.03	0
Q07666	KHDRBS1	32	QTPSRQPPLPHRSRG	4.25	0.8	0.14	0.02	0.05	0.05	0.03
P61978	HNRNPK	284	SPRRGPPPPPPGRGG	4.29	0.98	0.86	0.11	0.01	-	0.02
Q9BVA0	KATNB1	323	AQPLPNPSAPLRRIY	4.32	0.85	0	0.17	0.01	0.09	0
Q9Y6X9	MORC2	725	SPIKLSPATPSRKRS	4.38	0.71	0.05	0.03	0	0	0.01
O43426	SYNJ1	1056	ISEGPVPSLPIRPSR	4.48	0.94	0.95	0.2	0.03	0	0
O43426	SYNJ1	1190	GYSTARPTIPPRAGV	4.49	0.94	0.81	0.19	0.03	0.06	0
Q66K14	TBC1D9B	261	DKALPRPIRPHRNIS	4.49	0.9	0.6	0.01	0	0.01	0
Q5T200	ZC3H13	1025	SKKKRGPRTPPITTK	4.49	0.92	0.58	0.14	0	0	0
O14733	MAP2K7	59	ESSPQHPTPPARPRH	4.5	0.93	0.28	0.22	0.31	0	0.06
O15056	SYNJ2	1227	LPRRPPPRVPAIKKP	4.55	0.86	0.88	0.58	0.4	0.13	0
Q15910	EZH2	341	ERIKTPPKRPGGRRR	4.57	0.96	0.7	0.02	0	0	0
P61978	HNRNPK	302	SRARNLPLPPPPPPR	4.59	0.99	0.94	0.08	0.04	-	0.03
P61978	HNRNPK	285	PRRGPPPPPPGRGGR	4.63	0.99	0.91	0.15	0.13	-	0.08
P38159	RBMX	91	SGRRGPPPPPRSRGP	4.65	0.93	0.7	0.07	0.1	0.01	0.01
P38159	RBMX	90	ESGRRGPPPPPRSRG	4.69	0.93	0.72	0.04	0.12	0.03	0.02
Q29RF7	PDS5A	1259	ESGPPAPSKPRRGRR	4.82	0.95	0.23	0.09	0.09	0.03	0
Q8IY67	RAVER1	420	AGGGLPPELPPRRGK	4.91	0.87	0.02	0.01	0.04	0.07	0.01
Q8IYB3	SRRM1	621	PKRRASPSPPPKRRV	4.97	0.9	0.32	0.1	0.1	0.12	0.04
Q8IYB3	SRRM1	612	RRTASPPPPPKRRAS	4.98	0.9	0.44	0.11	0.04	0.02	0.02
Q15287	RNPS1	237	AVLAPWPRPPPRRFS	5.09	0.88	0.67	0.12	0.01	0.03	0.03
O43426	SYNJ1	1278	PNLETPPQPPPRSRS	5.17	0.95	0.9	0.45	0.35	0.14	0
Q4KMP7	TBC1D10B	15	HGAPAAPSPPPRGSR	5.17	0.62	0	0	0.1	0.06	0.01
O15235	MRPS12	36	MHRLGPPKRPPRKLG	5.26	0.78	0.74	0.07	0.04	0.02	0.02
P30260	CDC27	396	LKMKFPPKIPNRKTK	5.34	0.97	0.65	0.48	0.14	0.05	0.01
O15056	SYNJ2	1324	EAPPLVPKVPPRRKK	5.56	0.86	0.76	0.32	0.15	0.03	0
Q5JSH3	WDR44	247	PPPPSRPAPPPRKRK	5.57	0.91	0.73	0.3	0.03	0.05	0.02
O43426	SYNJ1	1407	SDRTAAPGNPFRAKS	not detectable	0.72	0	0.03	0.08	0	0.07
O15056	SYNJ2	1442	RSPKRDPIDPVSAGA	not detectable	0.21	0.1	0.26	0.09	0.1	0
Q96HA1	POM121	737	KSEKEGPTPPGPSVT	not detectable	0.2	0	0.01	-	-	0
O43426	SYNJ1	1114	VAPPTRPAPPQRPPP	not detectable	0.95	0.96	0.56	0.16	0.08	0.07
Q5T200	ZC3H13	72	SNYRRSPERPTGDLR	not detectable	0.89	0.4	0.03	0.03	0	0
Q96HA1	POM121	180	PPPRSPPPSPPTHRA	not detectable	0.07	0.01	0	-	-	0
Q96QC0	PPP1R10	712	GNEPPPPPPPFRGAR	not detectable	0.91	0.04	0.05	0.04	0.15	0.07
O15056	SYNJ2	1143	RLLPGAPQQPPKART	not detectable	0.59	0.8	0.28	0.04	0.01	0
Q5T200	ZC3H13	635	RERDQRPSSPIRHQG	not detectable	0.93	0.21	0.05	0.06	0.01	0.06
A6NHR9	SMCHD1	437	ETYPDDPCFPSKLKD	not detectable	0.91	0.37	0.25	-	0.72	0
Q5T5Y3	CAMSAP1	414	AFSPSHPLLPLRQKQ	not detectable	0.94	0.95	0.06	-	0	0
Q96QC0	PPP1R10	677	DPFWDGPGDPMRGGP	not detectable	0.96	0.01	0.24	0.01	0.57	0.04
O15056	SYNJ2	1140	QTARLLPGAPQQPPK	not detectable	0.87	0.92	0.35	0.12	0.01	0
Q9ULW0	TPX2	410	RILEGGPILPKKPPV	not detectable	0.97	0.6	0.02	0.02	0	0
Q5JSH3	WDR44	241	NFPPPRPPPPSRPAP	not detectable	0.93	0.93	0.06	0.02	0.03	0.07
Q5T200	ZC3H13	562	RSRGRVPELPEKGSR	not detectable	0.93	0.15	0.02	0	0	0
Q15027	ACAP1	553	GSLRSKPEPPSEDLG	not detectable	0.69	0.12	0	0.05	0.01	0.01
Q86XP3	DDX42	23	AGKKEEPKLPQQSHS	not detectable	0.89	0.29	0.08	0.07	0.04	0.02
P50570	DNM2	801	AASFSAPPIPSRPGP	not detectable	0.88	0.87	0.61	0.19	0.11	0.07
Q9ULW0	TPX2	285	SELRKHPSSPARVTK	not detectable	0.89	0.91	0.16	0.24	0.08	0.05
Q99700	ATXN2	139	SLARPAPGCPRPACE	not detectable	0.19	0	0	0	0	0.01
Q5T5Y3	CAMSAP1	1586	LWQPKRPAVPKKAQT	not detectable	0.87	0.56	0.08	-	0	0
Q8TEH3	DENND1A	942	LRPGDPPLLPPRPPQ	not detectable	0.84	0.44	0	0	0	0
Q9BW19	KIFC1	358	GTLSGAPAPPTRHDF	not detectable	0.55	0	0.02	0	0.01	0.02
Q9Y4K4	MAP4K5	461	EGSAQAPQLPRKKDK	not detectable	0.97	0.72	0.72	0.04	0.32	0
Q9Y6X9	MORC2	665	SRLLQPPEAPRKPAN	not detectable	0.85	0.01	0.03	0	0	0.02
P10244	MYBL2	530	GPLKPLPQTPHLEED	not detectable	0.95	0.72	0.24	0	0.02	0.03
Q7Z6E9	RBBP6	336	LPPPPPPIPPPRPLI	not detectable	0.92	0.17	0.03	0	0	0
Q96BH1	RNF25	369	TQELPPPEGPLKEPM	not detectable	0.84	0.23	0.02	0	0.01	0.01
Q9C0J8	WDR33	939	AQGRIPPLNPGQGPG	not detectable	0.91	0.41	0.03	0.01	0.01	0.01
Q5JSH3	WDR44	227	STKKPVPARPPPPTN	not detectable	0.92	0.95	0.04	0.02	0.02	0.01
P30291	WEE1	55	FQEPDSPLPPARSPT	not detectable	0.68	0.02	0.01	0.02	0.02	0.02
Q5T200	ZC3H13	255	QSKKKGPRTPSPPPP	not detectable	0.87	0.61	0.12	0.03	0	0
Q8IYB3	SRRM1	759	PAAKKPPAPPSPVQS	not detectable	0.77	0.46	0.13	0.06	0.08	0.02
Q9BRD0	BUD13	194	RHDSPDPSPPRRPQH	not detectable	0.38	0.14	0.22	0.02	0.17	0.03
Q86XP3	DDX42	183	YDSDGNPIAPTKKII	not detectable	0.99	0.77	0.4	0.1	0.01	0
Q9UGM3	DMBT1	215	WPVRISPPVPTEGSE	not detectable	0.05	0	0	0	0	0
Q9UNY4	TTF2	401	VSKKVEPSDPVARRV	not detectable	0.55	0.25	0.02	0.08	0.01	0.04
Q9BSJ2	TUBGCP2	876	RSQKATPQVPVLRGP	not detectable	0.87	0.22	0.07	0.01	0.05	0
P38159	RBMX	161	PPKRSAPSGPVRSSS	not detectable	0.94	0.85	0.28	0.07	0.08	0.08
Q99700	ATXN2	112	ASPGAPPAAPTRASP	not detectable	0.23	0	0	0	0	0.02
Q5T5Y3	CAMSAP1	1359	GKPKSKPKKPRPKSV	not detectable	0.91	0.75	0.25	-	0	0
Q8N684	CPSF7	45	RSSSTEPPPPVRQEP	not detectable	0.97	0.03	0.02	0	0	0
Q5T6F0	DCAF12	7	SRKRKAPASPGAGSD	not detectable	0.84	0.02	0.14	0.04	0.01	0.06
Q9UIM3	FKBPL	33	IQIRQQPRDPPTETL	not detectable	0.51	0	0.03	0	0	0
Q9BW19	KIFC1	104	KNQKPVPAVPVQKSG	not detectable	0.87	0.04	0.11	0.2	0.08	0.01
Q96BZ8	LENG1	184	GSEKQRPKEPPSLDQ	not detectable	0.79	0.08	0	0.05	0	0
Q9Y4K4	MAP4K5	384	SKRAIPPPLPPKPRI	not detectable	0.96	0.93	0.22	0.25	0.1	0.05
Q9Y6X9	MORC2	620	AVIRNAPSRPPSLPT	not detectable	0.8	0.83	0.23	0	0	0.08
Q15014	MORF4L2	47	QQKNLEPALPGRWGG	not detectable	0.63	0	0.02	0.08	0	0
P10244	MYBL2	525	ALEKYGPLKPLPQTP	not detectable	0.96	0.86	0.1	0	0.02	0.01
Q58A45	PAN3	105	GGGAGPPPGPKKPDL	not detectable	0.49	0.06	0.01	0	0	0
O43933	PEX1	1156	SMTQDLPGVPGKDQL	not detectable	0.56	0.02	0	0.14	0.02	0
Q96HA1	POM121	140	YLGKPGPPQPAAAPE	not detectable	0.7	0	0	-	-	0
Q96QC0	PPP1R10	498	FLNKESPHEPDPEPY	not detectable	0.99	0.84	0.2	0.42	0.45	0.03
Q7Z6E9	RBBP6	331	RLRKQLPPPPPPIPP	not detectable	0.93	0.22	0.05	0	0	0
Q8NDT2	RBM15B	108	MSPRASPLPPPPPPP	not detectable	0.65	0.03	0.04	0.11	-	0.08
Q9H6H4	REEP4	202	SDTEAVPRAPARPRE	not detectable	0.75	0.2	0.05	0.02	0.02	0.01
Q96BH1	RNF25	333	QKAMLDPPKPSRGPW	not detectable	0.24	0.01	0.02	0.01	0.01	0
O75582	RPS6KA5	270	RILKSEPPYPQEMSA	not detectable	0.97	0.89	0.43	0.01	0	0
Q8IY18	SMC5	15	PSKRALPRDPSSEVP	not detectable	0.53	0.01	0	0.02	0.01	0.05
Q9UBP0	SPAST	36	AGPAPPPESPHKRNL	not detectable	0.65	0.11	0.01	0.01	0.03	0.01
O15056	SYNJ2	1098	VPNRPRPPQPPQRPP	not detectable	0.91	0.88	0.41	0.11	0.03	0.03
Q96Q45	TMEM237	15	RPPRALPPVPSQDDI	not detectable	0.78	0.17	0.14	-	-	0.09
Q13432	UNC119	53	PLQRKQPIGPEDVLG	not detectable	0.67	0.01	0.03	0	0.01	0
Q9C0J8	WDR33	1044	KWRRGGPGPPFPPDH	not detectable	0.96	0.69	0.08	0.04	0.09	0.09
Q8NHM5	KDM2B	1041	HVIRPPPISPPPDSL	not detectable	0.97	0.9	0.25	0.01	1	-
P42768	WAS	335	NKGRSGPLPPVPLGI	not detectable	0.91	0.79	0.62	0.72	0.86	-
Q99501	GAS2L1	644	PSRIPTPRGPRRPSG	3.87	0.94	0.43	0.24	0.33	0.78	-
P42768	WAS	374	ATGRSGPLPPPPPGA	not detectable	0.8	0.71	0.62	0.71	0.76	-
P42768	WAS	310	QEPLPPPPPPSRGGN	not detectable	0.91	0.58	0.63	0.84	0.73	-
P42768	WAS	361	PPGRGGPPPPPPPAT	not detectable	0.87	0.64	0.65	0.72	0.54	-
Q99501	GAS2L1	326	RSTKEGPETPPRPRD	not detectable	0.56	0.13	0.07	0.05	0.55	-
Q6F5E8	CARMIL2	1030	HHHRPPPGGPQVPPA	not detectable	0.77	0.28	0.25	0.41	0.57	-
P49790	NUP153	252	SQLGDSPFYPGKTTY	3.61	0.88	0.9	0.13	0.25	0.41	-
P42768	WAS	306	EMRRQEPLPPPPPPS	not detectable	0.9	0.39	0.27	0.67	0.45	-
P42768	WAS	353	PPTPRGPPPPGRGGP	not detectable	0.87	0.29	0.39	0.57	0.39	-
Q9Y2K7	KDM2A	545	PAPRLTPVRPAAASP	not detectable	1	0.54	0.24	0.04	0.34	-
Q6F5E8	CARMIL2	1133	GDLLRPPTRPSRGEE	3.6	0.93	0.04	0.07	0.3	0.28	-
Q8TBC3	SHKBP1	642	SGHRGSPSPPQAEAR	3.56	0.86	0.15	0.01	0	0.1	-
Q9UQ35	SRRM2	1405	PVLDAVPRTPSRERS	not detectable	0.87	0.1	0.21	-	0.18	-
Q99501	GAS2L1	185	TETAPAPGTPARGPR	3.77	0.6	0.52	0.29	0.14	0.01	-
Q68EM7	ARHGAP17	662	HPPSLSPKPPTRSPS	3.79	0.39	0.6	0.04	0.08	0	-
Q6PJT7	ZC3H14	329	SSSVSVPAKPERRPS	3.8	0.97	0.97	0.03	0.07	0	-
Q96T37	RBM15	311	ALGRLPPPPPPPLPR	3.85	0.97	0.53	0.11	0	0	-
Q96DX4	RSPRY1	84	PRRGRGPHEPRRKKQ	3.93	0.98	0.97	0.09	0.06	0	-
Q9UQ35	SRRM2	1464	PGMKDIPRTPSRGRS	3.95	0.99	0.21	0.01	-	0.03	-
Q14676	MDC1	990	SGGRGSPVSPRRHQK	3.99	0.7	0.03	0.05	0.01	0	-
Q9UQ35	SRRM2	975	PDTKVKPETPPRQSH	4.08	0.8	0.02	0.02	-	0	-
O14974	PPP1R12A	493	RLAYVAPTIPRRLAS	4.12	0.98	0.96	0.16	0.44	0	-
Q9UQ35	SRRM2	1484	PEPKALPQTPRPRSR	4.22	0.91	0.03	0.03	-	0.06	-
Q96DX4	RSPRY1	71	ADTRSQPRDPVRPPR	4.43	0.9	0.91	0.04	0	0	-
Q9UQ35	SRRM2	1426	EMKDGLPRTPSRRSR	4.9	0.98	0.03	0	-	0	-
Q9UQ35	SRRM2	2029	RSRSRTPLLPRKRSR	5.11	0.91	0.11	0.03	-	0	-
Q96DX4	RSPRY1	74	RSQPRDPVRPPRRGR	5.41	0.96	0.94	0.04	0.02	0	-
Q9UQ35	SRRM2	400	TRDRSPPKSPEKLPQ	not detectable	0.76	0	0	-	0	-
Q9UQ35	SRRM2	2656	PQALPKPASPKKPPP	not detectable	0.93	0.01	0.01	-	0	-
Q9UQ35	SRRM2	2405	ARSRTPPSAPSQSRM	not detectable	0.82	0.03	0.02	-	0	-
Q9UQ35	SRRM2	1653	SSTESSPEHPPKSRT	not detectable	0.86	0.04	0.16	-	0	-
Q99501	GAS2L1	466	GSGRSTPQTPRARSP	not detectable	0.79	0.16	0.1	0.26	0	-
Q68EM7	ARHGAP17	801	PKPRNRPSVPPPPQP	not detectable	0.83	0.84	0.59	0.59	0	-
Q99501	GAS2L1	386	RLTTGTPASPRRPPA	not detectable	0.79	0.11	0.13	0.24	0	-
Q68EM7	ARHGAP17	765	PLGKQNPSLPAPQTL	not detectable	0.6	0.12	0.04	0.02	0	-
Q6F5E8	CARMIL2	1408	PPQPTEPSSPERSPP	not detectable	0.64	0.14	0.04	0.18	0	-
Q8NHM5	KDM2B	892	EPEDELPEAPPKTRE	not detectable	0.93	0.59	0.03	0	0	-
Q96T37	RBM15	583	DSDWVPPPPPVRERS	not detectable	0.99	0.59	0.02	0	0.01	-
Q8TBC3	SHKBP1	688	SSGLGTPLTPPKMKL	not detectable	0.77	0.28	0	0	0	-
Q68EM7	ARHGAP17	632	AVKKPAPAPPKPGNP	not detectable	0.88	0.88	0.14	0.26	0	-
O14974	PPP1R12A	401	SSGQATPTSPIKKFP	not detectable	0.95	0.91	0.15	0.24	0	-
Q6P1N0	CC2D1A	3	KRKGPPGPPGRGAAA	not detectable	0.56	0.49	0.16	0.01	0	-
Q99501	GAS2L1	166	RELRAAPPAPNAPAA	not detectable	0.67	0.01	0	0.17	0	-
Q14676	MDC1	1040	PTVPEAPAPPQKPLN	not detectable	0.07	0	0	0.02	0	-
Q86YV0	RASAL3	91	GRHKNPPPEPDPEPE	not detectable	0.54	0	0.02	0	0	-
P42768	WAS	154	GDRRQLPPPPTPANE	not detectable	0.77	0.42	0.11	0.07	0.07	-
Q14289	PTK2B	708	TAFQEPPPKPSRPKY	3.71	0.96	0.87	0.53	0.9	-	-
Q96P48	ARAP1	136	APDPVLPPLPAKRHL	3.76	0.83	0.69	0.51	0.95	-	-
Q96P48	ARAP1	110	GLPAAPPIPPRRSCL	5.09	0.84	0.59	0.18	0.96	-	-
Q96P48	ARAP1	150	LAELSVPPVPPRTGP	4.03	0.81	0.52	0.43	0.84	-	-
Q96P48	ARAP1	109	EGLPAAPPIPPRRSC	5.44	0.84	0.64	0.11	0.82	-	-
Q5SW79	CEP170	840	TIEKPSPNIPIELIP	not detectable	0.84	0	0.16	0.89	-	-
O43516	WIPF1	138	AKPFSPPSGPGRFPV	not detectable	0.79	0.4	0.09	0.82	-	-
O43516	WIPF1	411	RSGPRPPLPPDRPSA	3.69	0.96	0.78	0.59	0.65	-	-
Q8IZ21	PHACTR4	400	DQNFGEPHIPSRLPP	not detectable	0.86	0.62	0.41	0.63	-	-
O43516	WIPF1	359	PPPSERPPPPVRDPP	not detectable	0.95	0.7	0.61	0.62	-	-
Q96B97	SH3KBP1	360	EIKKIPPERPEMLPN	not detectable	0.96	0.95	0.27	0.61	-	-
O43516	WIPF1	408	DSPRSGPRPPLPPDR	3.54	0.92	0.62	0.39	0.56	-	-
Q9NZQ3	NCKIPSD	238	SCSPTPPPVPRRGTH	4.67	0.95	0.88	0.08	0.51	-	-
O43516	WIPF1	350	SPGRSGPLPPPPSER	not detectable	0.91	0.64	0.35	0.58	-	-
Q01196	RUNX1	167	KITVDGPREPRRHRQ	not detectable	0.93	0.9	0.48	0.53	-	-
O43516	WIPF1	165	QRNRMPPPRPDVGSK	not detectable	0.91	0.41	0.32	0.52	-	-
Q99490	AGAP2	577	AACKSLPSSPSHSAA	not detectable	1	0.85	0.55	0.58	-	-
O43516	WIPF1	372	PPGRSGPLPPPPPVS	not detectable	0.91	0.66	0.43	0.55	-	-
Q16512	PKN1	565	KSSRDPPSSPSSLSS	not detectable	0.67	0.02	0.3	0.52	-	-
Q96BT3	CENPT	19	VLDTADPRTPRRPRS	not detectable	0.6	0.29	0.04	0.58	-	-
Q96B97	SH3KBP1	413	RPGALPPRRPERPVG	3.7	0.99	0.9	0.33	0.48	-	-
Q92625	ANKS1A	832	RPYEEPPQKPPRFSQ	4.33	0.96	0.94	0.05	0.41	-	-
O43516	WIPF1	260	LDDKPPPPPPPVGNR	not detectable	0.87	0.36	0.13	0.41	-	-
Q01196	RUNX1	207	TAMRVSPHHPAPTPN	not detectable	0.91	0.49	0.32	0.46	-	-
P22681	CBL	539	LRDLPPPPPPDRPYS	not detectable	0.97	0.92	0.63	0.44	-	-
Q8IY57	YAF2	3	DKKSPTRPKRQPKPS	4.78	0.37	0.69	0.97	0.34	-	-
P42684	ABL2	657	MKKRNAPTPPKRSSS	5.06	0.98	0.95	0.82	0.36	-	-
P22681	CBL	814	TEGSQVPERPPKPFP	not detectable	0.95	0.94	0.05	0.39	-	-
P42684	ABL2	978	VKPKCAPPPPPVMRL	not detectable	0.98	0.99	0.13	0.37	-	-
P22681	CBL	537	PTLRDLPPPPPPDRP	not detectable	0.97	0.91	0.18	0.35	-	-
Q9NZQ3	NCKIPSD	176	RAAPTTPPPPVKRRD	not detectable	0.95	0.79	0.23	0.35	-	-
Q92625	ANKS1A	401	VRPRERPPPPAKPPP	not detectable	0.93	0.71	0.39	0.35	-	-
O43516	WIPF1	390	STSRALPATPQLPSR	not detectable	0.95	0.76	0.33	0.38	-	-
P22681	CBL	488	APQASLPPVPPRLDL	not detectable	0.94	0.96	0.08	0.33	-	-
O43516	WIPF1	393	RALPATPQLPSRSGV	3.52	0.96	0.77	0.27	0.25	-	-
Q96P48	ARAP1	207	SPPPCPPEIPPKPVR	3.7	0.81	0.23	0.02	0.23	-	-
Q96P48	ARAP1	233	EVPEEGPGAPARVMT	not detectable	0.54	0.08	0.06	0.22	-	-
O43516	WIPF1	304	SQAPPPPPPPSRPGP	not detectable	0.88	0.54	0.31	0.28	-	-
P22681	CBL	590	WLPRPIPKVPVSAPS	not detectable	0.87	0.71	0.06	0.25	-	-
P22681	CBL	560	PQRRPLPCTPGDCPS	not detectable	0.96	0.9	0.03	0.23	-	-
Q9Y5K6	CD2AP	404	SSGTVYPKRPEKPVP	not detectable	0.92	0.69	0.21	0.26	-	-
P22681	CBL	528	HKDKPLPVPPTLRDL	not detectable	0.97	0.91	0.14	0.26	-	-
Q92625	ANKS1A	314	EVDKTPPPQPPLISS	not detectable	0.21	0.11	0.02	0.28	-	-
O43516	WIPF1	326	SGNDETPRLPQRNLS	3.51	0.88	0.69	0.14	0.12	-	-
Q9Y5K6	CD2AP	379	PSKPAAPQVPPKKPT	3.72	0.95	0.87	0.22	0.11	-	-
Q96J02	ITCH	255	RPSRPPPPTPRRPAS	4.28	0.98	0.92	0.19	0.15	-	-
Q7Z5R6	APBB1IP	621	PAVAKRPPVPPKRQE	4.47	0.73	0.78	0.6	0.15	-	-
Q96B97	SH3KBP1	390	LQKPSVPAIPPKKPR	4.55	0.97	0.8	0.1	0.15	-	-
Q96J02	ITCH	244	SNGGFKPSRPPRPSR	5.35	0.98	0.84	0.04	0.13	-	-
Q9Y5K6	CD2AP	412	RPEKPVPPPPPIAKI	not detectable	0.96	0.04	0.06	0.1	-	-
O43516	WIPF1	247	SNRPPLPPTPSRALD	not detectable	0.94	0.53	0.23	0.14	-	-
Q8IZ21	PHACTR4	253	VPAKQPPIPPPKPAH	not detectable	0.98	0.87	0.25	0.16	-	-
P42684	ABL2	915	SPAKAAPVLPTTHNH	not detectable	0.21	0.03	0.04	0.1	-	-
Q96BT3	CENPT	283	GLQKNSPGKPAQFLA	not detectable	0.48	0	0.16	0.12	-	-
Q9NZQ3	NCKIPSD	173	QPRRAAPTTPPPPVK	not detectable	0.93	0.88	0.17	0.18	-	-
Q9Y5K6	CD2AP	335	FPKPKKPPPPAKAPA	not detectable	0.95	0.75	0.13	0.18	-	-
Q8IZ21	PHACTR4	161	ENVPKPPLLPPKRPL	not detectable	0.77	0.43	0.08	0.14	-	-
Q8N9M1	C19orf47	147	LNHDSPPSTPPRRPD	3.52	0.95	0.88	0.03	0.09	-	-
Q8WXE0	CASKIN2	782	AGPPATPPDPPRPKR	3.53	0.9	0.01	0	0	-	-
Q14444	CAPRIN1	687	PRGRGGPPRPNRGMP	3.6	0.89	0.34	0.04	0	-	-
Q8WXE0	CASKIN2	1121	PRLGPRPVPPPRPES	3.85	0.91	0.02	0.01	0	-	-
O95248	SBF1	1029	LGSAHTPGRPPRVTK	4.05	0.82	0.01	0.04	0	-	-
Q14289	PTK2B	850	LEFTGPPQKPPRLGA	4.33	0.93	0.85	0.04	0	-	-
Q9NQZ6	ZC4H2	209	KSRSRNPKKPKRKQD	4.37	0.89	0.96	0.7	0	-	-
Q7Z5R6	APBB1IP	622	AVAKRPPVPPKRQEN	4.46	0.81	0.72	0.67	0.06	-	-
Q99490	AGAP2	176	RRLKVAPPPPAPKPC	4.46	0.83	0.09	0.02	0	-	-
Q8WXE0	CASKIN2	785	PATPPDPPRPKRRSH	4.49	0.92	0.02	0.01	0	-	-
Q7Z5R6	APBB1IP	512	PKSSLPPPPPVRRSS	4.59	0.83	0.78	0.11	0.03	-	-
Q8IZ21	PHACTR4	287	LSKPSPPLPPKRGIP	4.6	0.97	0.86	0.27	0	-	-
Q5SW79	CEP170	640	RRRRTLPQLPNEEKS	4.7	0.97	0.9	0.7	0	-	-
Q8WXE0	CASKIN2	863	ARRKGPPPPPPKRLS	4.77	0.92	0.93	0.38	0	-	-
Q8IZ21	PHACTR4	286	LLSKPSPPLPPKRGI	4.78	0.98	0.89	0.19	0	-	-
Q8WXE0	CASKIN2	864	RRKGPPPPPPKRLSS	4.79	0.93	0.91	0.45	0	-	-
Q92619	ARHGAP45	1106	NNVLQAPLPPMRLRG	4.81	0.06	0	0.01	0	-	-
Q8WXE0	CASKIN2	862	RARRKGPPPPPPKRL	4.92	0.92	0.91	0.13	0	-	-
Q96J02	ITCH	247	GFKPSRPPRPSRPPP	5.22	0.98	0.9	0.1	0.05	-	-
Q9NR09	BIRC6	3927	AVSATPPRPPSRRGR	5.36	0.95	0.95	0.11	0	-	-
Q8WXE0	CASKIN2	969	PPPRETPVPPGLDFN	not detectable	0.38	0.05	0.02	0	-	-
Q8WXE0	CASKIN2	960	IKQRPKPAGPPPRET	not detectable	0.89	0.2	0.02	0	-	-
Q8IZ21	PHACTR4	353	PEPPRTPPFPAKTFQ	not detectable	0.77	0.42	0.22	0	-	-
Q01196	RUNX1	304	SDPRQFPALPSISDP	not detectable	0.83	0.19	0.09	0	-	-
Q96P48	ARAP1	210	PCPPEIPPKPVRLFP	not detectable	0.82	0.08	0.04	0.02	-	-
Q9Y5K6	CD2AP	488	HLTANRPKMPGRRLP	not detectable	1	0.86	0.35	0.01	-	-
Q8IZ21	PHACTR4	346	PLPTHIPPEPPRTPP	not detectable	0.95	0.85	0.04	0	-	-
Q01196	RUNX1	268	SVHPATPISPGRASG	not detectable	0.98	0.51	0.25	0	-	-
Q99490	AGAP2	91	PALSPAPASPARPVS	not detectable	0.71	0.07	0	0	-	-
Q92625	ANKS1A	885	HDSLHDPAAPSRAER	not detectable	0.76	0	0.03	0	-	-
Q96J02	ITCH	353	TWDRPEPLPPGWERR	not detectable	0.99	0.84	0.38	0.09	-	-
O43516	WIPF1	198	PHNRGSPPVPGGPRQ	not detectable	0.57	0.28	0.01	0	-	-
Q99490	AGAP2	819	PLSREPPPSPMVKKQ	not detectable	0.92	0.26	0.09	0.09	-	-
Q9Y5K6	CD2AP	386	QVPPKKPTPPTKASN	not detectable	0.88	0.85	0.18	0.06	-	-
Q92619	ARHGAP45	681	ELPVAVPSGPFRHEG	not detectable	0.9	0.46	0	0.02	-	-
O43516	WIPF1	155	PGHRSGPPEPQRNRM	not detectable	0.86	0.27	0	0.03	-	-
Q7Z5R6	APBB1IP	526	SDTSGSPATPLKAKG	not detectable	0.46	0.68	0.03	0	-	-
Q8WXE0	CASKIN2	683	GGPEPLPLPPARSPS	not detectable	0.91	0	0.02	0	-	-
Q8IZ21	PHACTR4	229	PAPRTLPAAPASTNT	not detectable	0.82	0.28	0.06	0.03	-	-
Q14289	PTK2B	834	YMNDKSPLTPEKEVG	not detectable	0.91	0.3	0.08	0	-	-
Q8ND82	ZNF280C	92	QRCRDPPSNPVAASP	not detectable	0.21	0.14	0.01	0	-	-
Q9BW71	HIRIP3	531	DEERPRPAPPDWSHM	not detectable	0.59	0.01	0.05	0.03	-	-
P42684	ABL2	615	QASSGSPALPRKQRD	not detectable	0.98	0.99	0.03	0	-	-
Q6DN90	IQSEC1	435	PELRPRPPRPLDSHL	not detectable	0.79	0	0.01	0	-	-
P20700	LMNB1	15	AGGPTTPLSPTRLSR	not detectable	0.84	0.57	0.48	0	-	-
Q9NZQ3	NCKIPSD	165	LPSSQIPPQPRRAAP	not detectable	0.86	0.61	0.1	0	-	-
Q9H0H5	RACGAP1	188	RQFVDGPPGPVKKTR	not detectable	0.86	0.68	0.16	0.01	-	-
Q8ND82	ZNF280C	72	KGIKSEPHSPGIPEI	not detectable	0.29	0.35	0.09	0	-	-
P46013	MKI67	517	FDENLPPNTPLKRGE	not detectable	0.97	0.95	0.95	-	-	-
Q96EV2	RBM33	521	VFPRERPVRPALQPP	not detectable	0.95	0.68	0.56	-	-	-
P46013	MKI67	686	NKRQRRPATPKKPVG	3.85	0.45	0.42	0.35	-	-	-
Q96EV2	RBM33	477	LEQRSPPPPPPPPTL	not detectable	0.95	0.64	0.3	-	-	-
Q9UQR0	SCML2	158	TLFKKEPPKPPLNNF	not detectable	0.75	0.79	0.36	-	-	-
Q96EV2	RBM33	547	GSATTRPFIPPRQPF	4.12	0.97	0.67	0.25	-	-	-
P48634	PRRC2A	261	FPPPYGPQGPYRYPT	not detectable	0.97	0.77	0.24	-	-	-
Q5JSZ5	PRRC2B	647	QPVYPPPSHPQRTFY	not detectable	0.95	0.56	0.25	-	-	-
Q96EV2	RBM33	926	PLHKVLPIKPADVEE	not detectable	0.04	0.12	0.28	-	-	-
Q9Y520	PRRC2C	2005	ISKKLGPISPPQPPS	not detectable	0.93	0.85	0.25	-	-	-
Q8N3F8	MICALL1	474	TKKRPAPRAPSASPL	not detectable	0.94	0.8	0.27	-	-	-
Q6SPF0	SAMD1	424	DSPSPVPLPPGKPAL	not detectable	0.95	0.18	0.26	-	-	-
Q9Y520	PRRC2C	1226	PRAEHIPSGPLRQRE	not detectable	0.8	0.4	0.21	-	-	-
Q8N3F8	MICALL1	278	PQIPTKPRVPGKLQE	not detectable	0.91	0.84	0.21	-	-	-
P48634	PRRC2A	859	PGPRPLPWPPGSDEV	not detectable	0.91	0.58	0.22	-	-	-
P48634	PRRC2A	270	PYRYPTPDGPSRFPR	not detectable	0.98	0.51	0.26	-	-	-
P46013	MKI67	1083	TGMKKWPRTPKEEAQ	not detectable	0.69	0.08	0.29	-	-	-
Q5JSZ5	PRRC2B	251	KDPSLRPAQPVRKGA	not detectable	0.94	0.91	0.24	-	-	-
Q5JSZ5	PRRC2B	306	PQLRLEPRVPFRQFQ	3.51	0.95	0.61	0.13	-	-	-
P48634	PRRC2A	936	GIPPEEPGAPPRRAG	3.58	0.84	0.21	0.16	-	-	-
A8CG34	POM121C	419	SSRSQTPERPAKKIR	3.96	0.95	0.56	0.1	-	-	-
Q14674	ESPL1	1338	LEGRGLPCTPKPPDR	3.96	0.89	0.32	0.15	-	-	-
A8CG34	POM121C	148	RPGRRPPARPAPRST	4.12	0.23	0.06	0.1	-	-	-
Q5JSZ5	PRRC2B	330	RLGLSRPLRPLRQLV	4.14	0.9	0.83	0.14	-	-	-
Q9ULV3	CIZ1	881	TARPSQPPLPRRSTR	4.43	0.74	0.17	0.15	-	-	-
Q14674	ESPL1	1341	RGLPCTPKPPDRIRQ	4.58	0.83	0.24	0.13	-	-	-
Q9Y520	PRRC2C	704	PSSSTVPPPPHRPLY	not detectable	0.95	0.34	0.11	-	-	-
P48634	PRRC2A	1705	EPPRRPPPAPHDGDR	not detectable	0.81	0.14	0.12	-	-	-
Q5JSZ5	PRRC2B	570	AVHKGSPEFPAQETP	not detectable	0.54	0.02	0.18	-	-	-
Q5JSZ5	PRRC2B	548	QAEKEVPWSPSAEKA	not detectable	0.91	0.21	0.1	-	-	-
P46013	MKI67	1935	PGSKRRPQTPKEKAK	not detectable	0.41	0.04	0.1	-	-	-
P48634	PRRC2A	120	NQPKRPPAAPENTPL	not detectable	0.91	0.45	0.1	-	-	-
Q8N3F8	MICALL1	379	PKKKPAPLPPSSSPG	not detectable	0.95	0.74	0.11	-	-	-
Q86VQ1	GLCCI1	140	SPERRSPGSPVCRAD	not detectable	0.61	0.19	0.15	-	-	-
A8CG34	POM121C	127	YLGKPGPPQPAPAPE	not detectable	0.68	0.03	0.14	-	-	-
P46013	MKI67	2660	EPSRRRPRAPKEKAQ	3.52	0.23	0	0	-	-	-
P98088	MUC5AC	1563	VSSKPTPTEPSTSSC	3.54	0.08	0.02	0.06	-	-	-
P28702	RXRB	3	WAARPPFLPQRHAAG	3.55	0.88	0.14	0.02	-	-	-
P46013	MKI67	2781	TGSRRRPRAPRESAQ	3.58	0.38	0	0.01	-	-	-
O15446	CD3EAP	317	PLEEAIPLPPTKKRK	3.77	0.33	0.02	0	-	-	-
P46013	MKI67	2115	TSTRRRPKTPLGKRD	3.83	0.24	0.01	0.01	-	-	-
P48634	PRRC2A	907	GSGGQGPPPPRRESR	3.87	0.87	0.03	0.04	-	-	-
P46013	MKI67	2986	KSNTSLPPLPFKRGG	4	0.31	0.1	0.05	-	-	-
Q8IU81	IRF2BP1	361	ALCGPPPRAPSRNLA	4.05	0.98	0.16	0.03	-	-	-
Q6SPF0	SAMD1	102	PRRGATPPAPPRAPR	4.74	0.4	0.05	0	-	-	-
Q5JSZ5	PRRC2B	445	VRKAPDPQPPPRKLH	4.86	0.81	0.05	0.05	-	-	-
P48634	PRRC2A	1549	DSAGVSPFPPKRRER	4.92	0.61	0.09	0	-	-	-
Q9Y520	PRRC2C	1419	RPRRQRPTRPPRQDK	5.17	0.98	0.91	0.07	-	-	-
Q9UKJ3	GPATCH8	735	PPGSGSPAPPRRRRR	5.54	0.97	0	0	-	-	-
P46013	MKI67	2418	PGSKRQPQTPKEKAE	not detectable	0.39	0.03	0	-	-	-
P48634	PRRC2A	1721	ELPREQPLPPGPIGT	not detectable	0.93	0.21	0.01	-	-	-
Q5JSZ5	PRRC2B	848	QNLRCSPLEPDFVPD	not detectable	0.84	0.36	0.03	-	-	-
P46013	MKI67	2297	PGSKRWPQTPKEKAQ	not detectable	0.54	0	0.02	-	-	-
Q9Y520	PRRC2C	596	LEEKIEPREPNLEPM	not detectable	0.28	0.36	0.04	-	-	-
P46013	MKI67	2175	TGSKRQPRTPKGKAQ	not detectable	0.43	0.02	0.02	-	-	-
Q9Y520	PRRC2C	2877	KPVRTGPIKPQAIKT	not detectable	0.89	0.81	0.03	-	-	-
P48634	PRRC2A	1506	APQGPSPRPPTRYEP	not detectable	0.81	0.26	0	-	-	-
Q96EV2	RBM33	757	TEVKVKPASPVAQPK	not detectable	0.85	0.06	0	-	-	-
Q6SPF0	SAMD1	450	PGRKEKPSDPVEWTV	not detectable	0.88	0.1	0	-	-	-
P48634	PRRC2A	1495	GHPRHKPGLPQAPQG	not detectable	0.89	0.24	0	-	-	-
Q9Y520	PRRC2C	1630	EDPKPGPKKPKEKVD	not detectable	0.9	0.34	0.06	-	-	-
Q96EV2	RBM33	706	SNLRELPIAPSHVIE	not detectable	0.97	0.88	0.05	-	-	-
P46013	MKI67	1385	TSTRRQPKTPLEKRD	not detectable	0.23	0	0	-	-	-
P98088	MUC5AC	1936	VSSKPTPTEPSTSSC	not detectable	0.02	0	0	-	-	-
Q6SPF0	SAMD1	204	VAAREPPLPPPPQPP	not detectable	0.29	0.02	0	-	-	-
Q9UQR0	SCML2	282	RSSRIKPPGPTAVPK	not detectable	0.44	0.33	0.01	-	-	-
P48634	PRRC2A	949	AGPIKKPPPPTKVEE	not detectable	0.81	0.25	0.05	-	-	-
P46013	MKI67	1327	TGSKRRPQTPKEEAQ	not detectable	0.22	0	0	-	-	-
P48634	PRRC2A	1195	KKPPTGPLPPSKEPL	not detectable	0.82	0.13	0	-	-	-
Q6PJG2	ELMSAN1	228	QVFRQGPPPPNPVAA	not detectable	0.85	0	0.05	-	-	-
Q6SPF0	SAMD1	187	PPAVAPPAGPRRAPP	not detectable	0.3	0.05	0.03	-	-	-
Q9UQR0	SCML2	159	LFKKEPPKPPLNNFK	not detectable	0.65	0.1	0.05	-	-	-
P48634	PRRC2A	707	ALGRPPPMPPMNFDP	not detectable	0.98	0.44	0.06	-	-	-
P48634	PRRC2A	690	VPAPQAPPPPPKALY	not detectable	0.93	0.32	0.07	-	-	-
P48634	PRRC2A	593	LPSKEGPEPPEEVPP	not detectable	0.67	0.2	0.01	-	-	-
P48634	PRRC2A	585	EASPVEPQLPSKEGP	not detectable	0.77	0.36	0.09	-	-	-
P48634	PRRC2A	523	AVPKELPAPPAPPPA	not detectable	0.65	0.01	0.01	-	-	-
P46013	MKI67	2899	IGSRRQPRAPKEKAQ	not detectable	0.29	0	0	-	-	-
P48634	PRRC2A	502	KRLKAEPAAPPAAPS	not detectable	0.93	0.22	0.05	-	-	-
P98088	MUC5AC	1311	IERRVYPCSPTTPVP	not detectable	0.17	0.07	0	-	-	-
P48634	PRRC2A	1192	LAPKKPPTGPLPPSK	not detectable	0.87	0.13	0.09	-	-	-
Q9Y520	PRRC2C	1053	TEKKDLPPPPPPPQP	not detectable	0.37	0.09	0.02	-	-	-
Q9NYZ3	GTSE1	235	KPKKEIPASPSRTKI	not detectable	0.71	0.13	0.02	-	-	-
Q9NQW6	ANLN	315	ELLPKTPISPLKTGV	not detectable	0.32	0.42	0	-	-	-
Q9BTC0	DIDO1	441	EKMKMKPEKPSLPKC	not detectable	0.19	0.09	0	-	-	-
Q6PJG2	ELMSAN1	175	LDRYVRPMMPQKVQL	not detectable	0.88	0.07	0	-	-	-
Q9UKJ3	GPATCH8	602	HLQGLDPGEPNKSKE	not detectable	0.51	0.01	0	-	-	-
Q8N3F8	MICALL1	272	ASPEARPQIPTKPRV	not detectable	0.78	0.28	0.02	-	-	-
Q9ULL5	PRR12	1161	KAKRDGPPRPRGRPR	4.38	0.96	0.97	-	-	-	-
Q9ULL5	PRR12	13	PLGAGAGWSYERSAK	not detectable	0.83	0.8	-	-	-	-
Q9ULL5	PRR12	5	YPSAGFGDPLGAGAG	not detectable	0.82	0.81	-	-	-	-
P17096	HMGA1	28	RPRKQPPVSPGTALV	3.64	0.94	0.3	-	-	-	-
Q9ULL5	PRR12	1453	LEEKPPPTPPPAPTP	not detectable	0.72	0.34	-	-	-	-
P20810	CAST	379	SECKEKPSKPTEKTE	not detectable	0.32	0.36	-	-	-	-
Q9ULL5	PRR12	1215	GGTRLEPLKPLKIKL	not detectable	0.94	0.39	-	-	-	-
Q9ULL5	PRR12	1143	CPPNPGPDGPRRRGR	3.69	0.95	0.18	-	-	-	-
O95785	WIZ	157	LPAQPPPLAPFRRVF	4.51	0.13	0.11	-	-	-	-
Q9ULL5	PRR12	1691	APPPKAPAPPPKPET	not detectable	0.81	0.11	-	-	-	-
Q9ULL5	PRR12	1300	QAGLTPPLSPPKSVP	not detectable	0.99	0.12	-	-	-	-
O95785	WIZ	1164	FPGLAAPSLPKKLKP	not detectable	0.75	0.12	-	-	-	-
O95785	WIZ	1135	PLAKKLPPPPGSPLG	not detectable	0.88	0.15	-	-	-	-
Q6DD87	ZNF787	56	PPPRPRPPAPYICNE	not detectable	0.98	0.18	-	-	-	-
Q9ULL5	PRR12	1309	PPKSVPPSVPARGLQ	4.16	0.81	0.05	-	-	-	-
Q9ULL5	PRR12	1664	RKPWHRPPVPVRRSG	5.06	0.9	0.05	-	-	-	-
Q9ULL5	PRR12	1720	ETAMPEPPAPEKPSL	not detectable	0.72	0.01	-	-	-	-
Q9ULL5	PRR12	1697	PAPPPKPETPEKTTS	not detectable	0.81	0.05	-	-	-	-
O95785	WIZ	9	LAAPDRPQGPERLPG	not detectable	0.64	0.07	-	-	-	-
Q15345	LRRC41	560	PSQRDNPGVPGNAGP	not detectable	0.97	0	-	-	-	-
Q9ULL5	PRR12	986	AYDPYGPYCPGRASG	not detectable	0.66	0	-	-	-	-
P20810	CAST	12	SQQMEGPHLPNKKKH	not detectable	0.44	0.01	-	-	-	-
Q15345	LRRC41	352	PGTKRSPSAPAATSS	not detectable	0.77	0	-	-	-	-
Q86V48	LUZP1	1062	AEERLRPTRPCAEEN	not detectable	0.76	0.01	-	-	-	-
Q6ZSJ8	C1orf122	26	LGGRPPPQPPREERA	not detectable	0.72	-	-	-	-	-
Q6ZSJ8	C1orf122	25	GLGGRPPPQPPREER	not detectable	0.69	-	-	-	-	-

### Sheet: Enrichment
source	term_name	term_id	adjusted_p_value	negative_log10_of_adjusted_p_value	term_size	query_size	intersection_size	effective_domain_size	intersections
GO:MF	SH3_domain_binding	GO:0017124	0.00000486045908010107	5.313322708816179	125	95	9	20195	ARHGAP17	CD2AP	DNM2	KHDRBS1	NCKIPSD	SH3KBP1	SYNJ1	SYNJ2	WIPF1
GO:MF	protein_domain_specific_binding	GO:0019904	0.00008432322105278941	4.0740528122509065	690	95	16	20195	ARHGAP17	CD2AP	DNM2	HNRNPK	KHDRBS1	MDC1	NCKIPSD	NOLC1	PPP1CC	RB1	RBMX	SH3KBP1	SRRM2	SYNJ1	SYNJ2	WIPF1
GO:MF	nuclear_localization_sequence_binding	GO:0008139	0.004120262322949676	2.385075133048704	26	95	4	20195	NOLC1	NUP153	POM121	POM121C
GO:MF	mRNA_binding	GO:0003729	0.03942055082090134	1.404277311644433	369	95	9	20195	G3BP1	G3BP2	HNRNPK	KHDRBS1	PPP1R8	RBM15	RBMX	RNPS1	SRRM2
GO:MF	signal_sequence_binding	GO:0005048	0.04954457234468567	1.3050039159489333	48	95	4	20195	NOLC1	NUP153	POM121	POM121C
GO:BP	chromosome_organization	GO:0051276	0.0000021380992936182555	5.66997212996486	634	88	17	21110	CDC27	CDT1	DNMT1	ESPL1	EZH2	G3BP1	HMGA1	KATNB1	KIF2C	MAP2K7	MORC2	PDS5A	PRC1	RB1	SMCHD1	SUB1	TPX2
GO:BP	cell_division	GO:0051301	0.00021174955708947523	3.6741774893977186	661	88	15	21110	BIRC6	CD2AP	CDC27	CDT1	ESPL1	KATNB1	KIF2C	PDS5A	PPP1CA	PPP1CB	PPP1CC	PRC1	RB1	TPX2	WEE1
GO:BP	positive_regulation_of_organelle_organization	GO:0010638	0.0005136319951158148	3.289347931065654	516	88	13	21110	CARMIL2	CDC27	CDT1	DNMT1	ESPL1	G3BP1	G3BP2	KATNB1	MAP2K7	MORC2	PTK2B	RB1	SYNJ1
GO:BP	positive_regulation_of_mitotic_metaphase/anaphase_transition	GO:0045842	0.000884597461028542	3.0532543114765622	15	88	4	21110	CDC27	CDT1	ESPL1	RB1
GO:BP	positive_regulation_of_metaphase/anaphase_transition_of_cell_cycle	GO:1902101	0.0011757118459823533	2.9296991060100677	16	88	4	21110	CDC27	CDT1	ESPL1	RB1
GO:BP	positive_regulation_of_mitotic_sister_chromatid_separation	GO:1901970	0.002480067330325549	2.6055365285318812	19	88	4	21110	CDC27	CDT1	ESPL1	RB1
GO:BP	mitotic_cell_cycle	GO:0000278	0.002768111987826818	2.5578163438715653	922	88	16	21110	CDC27	CDT1	DNM2	ESPL1	EZH2	KATNB1	KHDRBS1	KIF2C	MDC1	MKI67	NOLC1	PPP1R12A	PRC1	RB1	TPX2	WEE1
GO:BP	mitotic_sister_chromatid_segregation	GO:0000070	0.003075169173158909	2.512130987547606	190	88	8	21110	CDC27	CDT1	ESPL1	KATNB1	KIF2C	PRC1	RB1	TPX2
GO:BP	regulation_of_DNA_metabolic_process	GO:0051052	0.004513259159921842	2.345509727748975	527	88	12	21110	CDT1	CIZ1	HDGFL2	MAP2K7	MORF4L1	MORF4L2	PDS5A	PTK2B	RBBP6	SMCHD1	SUB1	WIZ
GO:BP	regulation_of_mRNA_processing	GO:0050684	0.005154037059786563	2.287852463006119	142	88	7	21110	HNRNPK	KHDRBS1	RBM15	RBMX	RNPS1	SRRM1	ZC3H14
GO:BP	mitotic_nuclear_division	GO:0140014	0.006086972110659159	2.215598688096602	280	88	9	21110	CDC27	CDT1	ESPL1	KATNB1	KIF2C	MKI67	PRC1	RB1	TPX2
GO:BP	mitotic_cell_cycle_process	GO:1903047	0.007745999357611549	2.1109225433666894	766	88	14	21110	CDC27	CDT1	DNM2	ESPL1	EZH2	KATNB1	KHDRBS1	KIF2C	MDC1	MKI67	PRC1	RB1	TPX2	WEE1
GO:BP	negative_regulation_of_mRNA_processing	GO:0050686	0.007940981687811086	2.1001258054765044	25	88	4	21110	HNRNPK	RBMX	RNPS1	ZC3H14
GO:BP	positive_regulation_of_DNA_metabolic_process	GO:0051054	0.012207903414158963	1.9133589154035893	305	88	9	21110	CDT1	CIZ1	HDGFL2	MAP2K7	MORF4L1	MORF4L2	PTK2B	SMCHD1	WIZ
GO:BP	stress_granule_assembly	GO:0034063	0.012730965961377018	1.895138643025044	28	88	4	21110	ATXN2	G3BP1	G3BP2	PRRC2C
GO:BP	sister_chromatid_segregation	GO:0000819	0.01313115997811714	1.8816969075857926	231	88	8	21110	CDC27	CDT1	ESPL1	KATNB1	KIF2C	PRC1	RB1	TPX2
GO:BP	regulation_of_mRNA_splicing_via_spliceosome	GO:0048024	0.016766537503062496	1.775556615305283	111	88	6	21110	HNRNPK	KHDRBS1	RBM15	RBMX	RNPS1	SRRM1
GO:BP	positive_regulation_of_chromosome_separation	GO:1905820	0.016931825043103713	1.771296227748653	30	88	4	21110	CDC27	CDT1	ESPL1	RB1
GO:BP	regulation_of_cell_cycle_process	GO:0010564	0.02246704383016058	1.6484540674432764	726	88	13	21110	BIRC6	CDC27	CDT1	ESPL1	EZH2	KIF2C	MDC1	MKI67	PRC1	RB1	TPX2	WEE1	WIZ
GO:BP	regulation_of_chromosome_organization	GO:0033044	0.025516352546050534	1.5931814060612133	253	88	8	21110	CDC27	CDT1	DNMT1	ESPL1	MAP2K7	MORC2	RB1	SUB1
GO:BP	positive_regulation_of_cell_projection_organization	GO:0031346	0.03931266200004208	1.4054675475615777	353	88	9	21110	ABL2	ARAP1	CAPRIN1	CARMIL2	DNM2	EZH2	KATNB1	NCKIPSD	PTK2B
GO:BP	positive_regulation_of_stress_granule_assembly	GO:0062029	0.04090691620637862	1.3882032588304665	2	88	2	21110	G3BP1	G3BP2
GO:BP	regulation_of_chromosome_segregation	GO:0051983	0.04145590989788678	1.3824135482721134	130	88	6	21110	CDC27	CDT1	ESPL1	KIF2C	MKI67	RB1
GO:BP	positive_regulation_of_DNA-templated_DNA_replication	GO:2000105	0.04624735813815656	1.3349130711150194	13	88	3	21110	CDT1	CIZ1	WIZ
GO:CC	PTW/PP1_phosphatase_complex	GO:0072357	0.0000028557350188221406	5.544282092835033	7	92	4	22122	PPP1CA	PPP1CB	PPP1CC	PPP1R12A
GO:CC	nuclear_body	GO:0016604	0.00003650320886710719	4.437668956583988	885	92	17	22122	CDT1	DDX42	MDC1	MKI67	MORF4L1	NOLC1	PPP1CC	PPP1R8	RB1	RBBP6	RBM15	RNPS1	SBF1	SRRM1	SRRM2	ZC3H13	ZC3H14
GO:CC	focal_adhesion	GO:0005925	0.000057757649910921036	4.23839048599733	425	92	12	22122	APBB1IP	ATAT1	DNM2	G3BP1	HMGA1	HNRNPK	MDC1	PPP1CB	PPP1CC	PPP1R12A	PTK2B	SH3KBP1
GO:CC	cell-substrate_junction	GO:0030055	0.00007408701353835578	4.13025791135814	435	92	12	22122	APBB1IP	ATAT1	DNM2	G3BP1	HMGA1	HNRNPK	MDC1	PPP1CB	PPP1CC	PPP1R12A	PTK2B	SH3KBP1
GO:CC	nuclear_speck	GO:0016607	0.0004129224933039608	3.3841314589714657	421	92	11	22122	DDX42	MORF4L1	PPP1CC	PPP1R8	RBBP6	RBM15	RNPS1	SRRM1	SRRM2	ZC3H13	ZC3H14
GO:CC	cytoplasmic_stress_granule	GO:0010494	0.00043327179963149697	3.3632395769776005	85	92	6	22122	ATXN2	CAPRIN1	G3BP1	G3BP2	HNRNPK	PRRC2C
GO:CC	protein_phosphatase_type_1_complex	GO:0000164	0.0006866070907155706	3.1632917158494704	23	92	4	22122	PPP1CA	PPP1CB	PPP1CC	PPP1R12A
GO:CC	anchoring_junction	GO:0070161	0.0013064387469550035	2.883910947576956	902	92	15	22122	APBB1IP	ARHGAP17	ATAT1	CD2AP	DNM2	G3BP1	HMGA1	HNRNPK	MDC1	PPP1CA	PPP1CB	PPP1CC	PPP1R12A	PTK2B	SH3KBP1
GO:CC	chromosomal_region	GO:0098687	0.0017339265556416685	2.7609693019896033	396	92	10	22122	CDT1	DNMT1	EZH2	KIF2C	PDS5A	PPP1CA	PPP1CB	PPP1CC	PPP1R12A	SMCHD1
GO:CC	spindle	GO:0005819	0.0038496199828031382	2.41458213997652	434	92	10	22122	ATAT1	BIRC6	CDC27	CEP170	ESPL1	KATNB1	KIF2C	PRC1	RB1	TPX2
GO:CC	midbody	GO:0030496	0.007461412318159771	2.12717896020423	207	92	7	22122	AGAP2	BIRC6	DNM2	KATNB1	PPP1CC	PRC1	WIZ
GO:CC	cell_leading_edge	GO:0031252	0.02048187048148656	1.6886303844787252	425	92	9	22122	APBB1IP	ARHGAP45	CAPRIN1	CARMIL2	CD2AP	DNM2	PHACTR4	PTK2B	WIPF1
GO:CC	protein_serine/threonine_phosphatase_complex	GO:0008287	0.02749267180250836	1.560783052346362	57	92	4	22122	PPP1CA	PPP1CB	PPP1CC	PPP1R12A
GO:CC	chromosome_centromeric_region	GO:0000775	0.02856975907506601	1.5440934219487432	256	92	7	22122	CDT1	DNMT1	EZH2	KIF2C	PDS5A	PPP1CC	PPP1R12A
GO:CC	phosphatase_complex	GO:1903293	0.03147647145506534	1.5020139584439902	59	92	4	22122	PPP1CA	PPP1CB	PPP1CC	PPP1R12A
GO:CC	polymeric_cytoskeletal_fiber	GO:0099513	0.03711346241833745	1.4304685272186326	806	92	12	22122	ATAT1	CD2AP	CEP170	DNM2	GAS2L1	KATNB1	KIF2C	NCKIPSD	PRC1	SYNJ1	TPX2	WIPF1
GO:CC	spliceosomal_complex	GO:0005681	0.048563471874509746	1.3136902724673507	195	92	6	22122	BUD13	HNRNPK	PPP1R8	RBMX	SRRM1	SRRM2
GO:CC	microtubule	GO:0005874	0.04976384073460106	1.3030861085126921	478	92	9	22122	ATAT1	CEP170	DNM2	GAS2L1	KATNB1	KIF2C	PRC1	SYNJ1	TPX2
